# Alternative reproductive morphs and sexes differ in DNA methylation along distinct genomic axes in *Poecilia parae*

**DOI:** 10.64898/2026.11.25.769244

**Authors:** Maximiliano Zuluaga-Forero, Ehren Bentz, Ben Sandkam

## Abstract

Biological diversity occurs not only between species and sexes, but also within the sexes. Differences between males and females (intersexual differences) are well known to correspond to distinct DNA methylation differences, suggesting that differences between alternative phenotypes of the same sex (intrasexual differences) may also correspond to such methylation differences. Here, we used the fish *Poecilia parae*, in which males occur as discrete Y-linked morphs, to ask whether heritable diversity within the sexes corresponds to alternative DNA methylomes. Using whole-genome enzymatic methyl-seq of adult tail muscle from individuals of three male morphs and females, we quantified intersexual and intrasexual methylation divergence. Intrasexual differences in methylation were distributed broadly across the shared autosomes, without a skew toward extreme methylation, whereas there were strong intersexual differences across the X chromosome. Morph-specific regions of differential methylation recurred across contrasts modestly but consistently more often than in randomized groupings of the same individuals, on both the autosomes and the X chromosome, indicating that alternative male morphs carry distinguishable methylation profiles. These results show that a heritable within-sex polymorphism can be reflected in alternative epigenomic states across a shared genomic background.

**SIGNIFICANCE STATEMENT:** Within species, DNA methylation profiles differ between the sexes and are thought to play a major role in mediating sexually dimorphic traits. In parallel, intraspecific diversity expressed within a sex may also correspond to alternative methylomes. By comparing methylation state between discrete alternative male morphs of the fish *Poecilia parae* we found that alternative reproductive phenotypes within a sex also correspond to alternative genome-wide methylation profiles. These intrasexual differences suggest that methylation profiles can differ among heritable phenotypes within a sex and may contribute to phenotypic diversity within sexes.
