## Supplementary Table for "Alternative reproductive morphs and sexes differ in DNA methylation along distinct genomic axes in *Poecilia parae*"

### Sheet: SuppTable1-DMCs
contrast	partition	total_CpG_rows_in_partition	covered_CpGs	DMCs_FDR_le_0_01	percentage_covered_CpGs_identified_as_DMCs	comparison_class
f-vs-i	WG	15806357	14465686	36764	0.254146	sex
f-vs-i	AUTO	15010763	13769054	28979	0.210465	sex
f-vs-i	CH12	795594	696632	7785	1.11752	sex
f-vs-p	WG	15806357	14528576	43995	0.302817	sex
f-vs-p	AUTO	15010763	13820825	36022	0.260636	sex
f-vs-p	CH12	795594	707751	7973	1.12653	sex
f-vs-y	WG	15806357	14507712	31272	0.215554	sex
f-vs-y	AUTO	15010763	13805875	23764	0.17213	sex
f-vs-y	CH12	795594	701837	7508	1.06976	sex
p-vs-i	WG	15806357	14520151	40651	0.279963	morph
p-vs-i	AUTO	15010763	13818363	39309	0.284469	morph
p-vs-i	CH12	795594	701788	1342	0.191226	morph
p-vs-y	WG	15806357	14549685	42299	0.290721	morph
p-vs-y	AUTO	15010763	13845090	40768	0.294458	morph
p-vs-y	CH12	795594	704595	1531	0.217288	morph
y-vs-i	WG	15806357	14493356	28915	0.199505	morph
y-vs-i	AUTO	15010763	13799279	27860	0.201895	morph
y-vs-i	CH12	795594	694077	1055	0.152	morph

### Sheet: SuppTable2-DMRs
comparison	group1_label	group2_label	genomic_region	n_DMRs	n_DMRs_diff_gt50	proportion_DMRs_diff_gt50	n_DMRs_diff_gt75	proportion_DMRs_diff_gt75	mean_diff	median_diff	mean_meth1	mean_meth2	mean_DMR_lenght	mean_cpgs
f_vs_i	Female	Immaculata-morph	Autosome	4121	43	0.0104344	11	0.00266926	-1.43017	-11.63	57.2504	58.6806	439.175	20.7897
f_vs_i	Female	Immaculata-morph	Chromosome_12	375	138	0.368	104	0.277333	28.8212	21.36	68.9653	40.1439	483.837	19.284
f_vs_i	Female	Immaculata-morph	Whole_genome	4496	181	0.040258	115	0.0255783	1.09302	-11.355	58.2275	57.1345	442.9	20.6641
f_vs_p	Female	Parae-morph	Autosome	3924	43	0.0109582	9	0.00229358	0.801848	10.25	57.0632	56.2613	433.718	20.9489
f_vs_p	Female	Parae-morph	Chromosome_12	365	153	0.419178	110	0.30137	33.356	29.33	69.9718	36.6157	466.819	19.3603
f_vs_p	Female	Parae-morph	Whole_genome	4289	196	0.0456983	119	0.0277454	3.57225	10.89	58.1617	54.5894	436.535	20.8137
f_vs_y	Female	Yellow-morph	Autosome	3498	35	0.0100057	12	0.00343053	3.42358	12.305	57.608	54.1845	451.272	21.1907
f_vs_y	Female	Yellow-morph	Chromosome_12	314	145	0.461783	107	0.340764	37.8262	34.42	71.2088	33.3826	477.102	19.1194
f_vs_y	Female	Yellow-morph	Whole_genome	3812	180	0.0472193	119	0.0312172	6.25738	12.72	58.7283	52.471	453.399	21.0201
i_vs_y_01	Immaculata-morph	Yellow-morph	Autosome	3971	30	0.00755477	1	0.000252	4.81156	13.06	59.2381	54.4265	457.936	21.1741
i_vs_y_01	Immaculata-morph	Yellow-morph	Chromosome_12	171	5	0.0292398	0	0	6.33433	13.68	61.3191	54.9847	514.339	21.5906
i_vs_y_01	Immaculata-morph	Yellow-morph	Whole_genome	4142	35	0.00845002	1	0.000241	4.87442	13.08	59.324	54.4495	460.265	21.1913
p_vs_i_01	Parae-morph	Immaculata-morph	Autosome	4166	41	0.00984157	1	0.00024	-1.94705	-11.825	56.8195	58.7665	454.533	21.0887
p_vs_i_01	Parae-morph	Immaculata-morph	Chromosome_12	168	4	0.0238095	0	0	-1.75012	-11.635	58.6821	60.4318	469.577	21.5506
p_vs_i_01	Parae-morph	Immaculata-morph	Whole_genome	4334	45	0.010383	1	0.000231	-1.93942	-11.82	56.8917	58.8311	455.116	21.1066
y_vs_p_01	Yellow-morph	Parae-morph	Autosome	4090	39	0.00953545	1	0.000244	-2.57631	-12.11	54.57	57.1462	437.878	20.9337
y_vs_p_01	Yellow-morph	Parae-morph	Chromosome_12	188	4	0.0212766	0	0	-2.47021	-13.19	55.9362	58.4064	423.638	19.9016
y_vs_p_01	Yellow-morph	Parae-morph	Whole_genome	4278	43	0.0100514	1	0.000234	-2.57165	-12.14	54.63	57.2016	437.252	20.8884

### Sheet: SuppTable3-pseudo-morph_VMRs
DATASET	partition	category_order	biological_category	n_patterns	N_per_category	percentage	total_vmrs	Mean_per_intersection	Mean_percentage_per_intersection
pseudomorphs_01_02_03	Whole_genome	1	Sex-associated	1	553	5.38147	10276	553	5.38147
pseudomorphs_01_02_03	Whole_genome	2	Sex + morph	3	191	1.8587	10276	63.6667	0.619567
pseudomorphs_01_02_03	Whole_genome	3	Cross-phenotype	3	460	4.47645	10276	153.333	1.49215
pseudomorphs_01_02_03	Whole_genome	4	Morph-specific	3	956	9.30323	10276	318.667	3.10108
pseudomorphs_01_02_03	Whole_genome	5	Pairwise-specific	6	4667	45.4165	10276	777.833	7.56942
pseudomorphs_01_02_03	Whole_genome	6	Other contrast combinations	47	3449	33.5636	10276	73.383	0.71412
pseudomorphs_01_02_03	Autosomes	1	Sex-associated	1	396	4.10746	9641	396	4.10746
pseudomorphs_01_02_03	Autosomes	2	Sex + morph	3	183	1.89814	9641	61	0.632714
pseudomorphs_01_02_03	Autosomes	3	Cross-phenotype	3	437	4.53272	9641	145.667	1.51091
pseudomorphs_01_02_03	Autosomes	4	Morph-specific	3	913	9.46997	9641	304.333	3.15666
pseudomorphs_01_02_03	Autosomes	5	Pairwise-specific	6	4417	45.8147	9641	736.167	7.63579
pseudomorphs_01_02_03	Autosomes	6	Other contrast combinations	47	3295	34.177	9641	70.1064	0.727169
pseudomorphs_01_02_03	Sex_chromosome	1	Sex-associated	1	157	24.7244	635	157	24.7244
pseudomorphs_01_02_03	Sex_chromosome	2	Sex + morph	3	8	1.25984	635	2.66667	0.419948
pseudomorphs_01_02_03	Sex_chromosome	3	Cross-phenotype	3	23	3.62205	635	7.66667	1.20735
pseudomorphs_01_02_03	Sex_chromosome	4	Morph-specific	3	43	6.77165	635	14.3333	2.25722
pseudomorphs_01_02_03	Sex_chromosome	5	Pairwise-specific	6	250	39.3701	635	41.6667	6.56168
pseudomorphs_01_02_03	Sex_chromosome	6	Other contrast combinations	47	154	24.252	635	3.2766	0.515999
pseudomorphs_04_05_06	Whole_genome	1	Sex-associated	1	537	4.71715	11384	537	4.71715
pseudomorphs_04_05_06	Whole_genome	2	Sex + morph	3	208	1.82713	11384	69.3333	0.609042
pseudomorphs_04_05_06	Whole_genome	3	Cross-phenotype	3	472	4.14617	11384	157.333	1.38206
pseudomorphs_04_05_06	Whole_genome	4	Morph-specific	3	1144	10.0492	11384	381.333	3.34973
pseudomorphs_04_05_06	Whole_genome	5	Pairwise-specific	6	5217	45.8275	11384	869.5	7.63791
pseudomorphs_04_05_06	Whole_genome	6	Other contrast combinations	47	3806	33.4329	11384	80.9787	0.711338
pseudomorphs_04_05_06	Autosomes	1	Sex-associated	1	391	3.65455	10699	391	3.65455
pseudomorphs_04_05_06	Autosomes	2	Sex + morph	3	203	1.89737	10699	67.6667	0.632458
pseudomorphs_04_05_06	Autosomes	3	Cross-phenotype	3	453	4.23404	10699	151	1.41135
pseudomorphs_04_05_06	Autosomes	4	Morph-specific	3	1105	10.3281	10699	368.333	3.44269
pseudomorphs_04_05_06	Autosomes	5	Pairwise-specific	6	4943	46.2006	10699	823.833	7.7001
pseudomorphs_04_05_06	Autosomes	6	Other contrast combinations	47	3604	33.6854	10699	76.6809	0.71671
pseudomorphs_04_05_06	Sex_chromosome	1	Sex-associated	1	146	21.3139	685	146	21.3139
pseudomorphs_04_05_06	Sex_chromosome	2	Sex + morph	3	5	0.729927	685	1.66667	0.243309
pseudomorphs_04_05_06	Sex_chromosome	3	Cross-phenotype	3	19	2.77372	685	6.33333	0.924574
pseudomorphs_04_05_06	Sex_chromosome	4	Morph-specific	3	39	5.69343	685	13	1.89781
pseudomorphs_04_05_06	Sex_chromosome	5	Pairwise-specific	6	274	40	685	45.6667	6.66667
pseudomorphs_04_05_06	Sex_chromosome	6	Other contrast combinations	47	202	29.4891	685	4.29787	0.627427
pseudomorphs_07_08_09	Whole_genome	1	Sex-associated	1	542	4.85359	11167	542	4.85359
pseudomorphs_07_08_09	Whole_genome	2	Sex + morph	3	216	1.93427	11167	72	0.644757
pseudomorphs_07_08_09	Whole_genome	3	Cross-phenotype	3	449	4.02078	11167	149.667	1.34026
pseudomorphs_07_08_09	Whole_genome	4	Morph-specific	3	1124	10.0654	11167	374.667	3.35512
pseudomorphs_07_08_09	Whole_genome	5	Pairwise-specific	6	5068	45.3837	11167	844.667	7.56395
pseudomorphs_07_08_09	Whole_genome	6	Other contrast combinations	47	3768	33.7423	11167	80.1702	0.717921
pseudomorphs_07_08_09	Autosomes	1	Sex-associated	1	391	3.73198	10477	391	3.73198
pseudomorphs_07_08_09	Autosomes	2	Sex + morph	3	210	2.00439	10477	70	0.66813
pseudomorphs_07_08_09	Autosomes	3	Cross-phenotype	3	427	4.07559	10477	142.333	1.35853
pseudomorphs_07_08_09	Autosomes	4	Morph-specific	3	1088	10.3847	10477	362.667	3.46155
pseudomorphs_07_08_09	Autosomes	5	Pairwise-specific	6	4795	45.7669	10477	799.167	7.62782
pseudomorphs_07_08_09	Autosomes	6	Other contrast combinations	47	3566	34.0365	10477	75.8723	0.72418
pseudomorphs_07_08_09	Sex_chromosome	1	Sex-associated	1	151	21.8841	690	151	21.8841
pseudomorphs_07_08_09	Sex_chromosome	2	Sex + morph	3	6	0.869565	690	2	0.289855
pseudomorphs_07_08_09	Sex_chromosome	3	Cross-phenotype	3	22	3.18841	690	7.33333	1.0628
pseudomorphs_07_08_09	Sex_chromosome	4	Morph-specific	3	36	5.21739	690	12	1.73913
pseudomorphs_07_08_09	Sex_chromosome	5	Pairwise-specific	6	273	39.5652	690	45.5	6.5942
pseudomorphs_07_08_09	Sex_chromosome	6	Other contrast combinations	47	202	29.2754	690	4.29787	0.62288
pseudomorphs_10_11_12	Whole_genome	1	Sex-associated	1	562	5.25185	10701	562	5.25185
pseudomorphs_10_11_12	Whole_genome	2	Sex + morph	3	203	1.89702	10701	67.6667	0.63234
pseudomorphs_10_11_12	Whole_genome	3	Cross-phenotype	3	478	4.46687	10701	159.333	1.48896
pseudomorphs_10_11_12	Whole_genome	4	Morph-specific	3	997	9.31689	10701	332.333	3.10563
pseudomorphs_10_11_12	Whole_genome	5	Pairwise-specific	6	4825	45.0892	10701	804.167	7.51487
pseudomorphs_10_11_12	Whole_genome	6	Other contrast combinations	47	3636	33.9781	10701	77.3617	0.722939
pseudomorphs_10_11_12	Autosomes	1	Sex-associated	1	407	4.05217	10044	407	4.05217
pseudomorphs_10_11_12	Autosomes	2	Sex + morph	3	199	1.98128	10044	66.3333	0.660427
pseudomorphs_10_11_12	Autosomes	3	Cross-phenotype	3	452	4.5002	10044	150.667	1.50007
pseudomorphs_10_11_12	Autosomes	4	Morph-specific	3	951	9.46834	10044	317	3.15611
pseudomorphs_10_11_12	Autosomes	5	Pairwise-specific	6	4552	45.3206	10044	758.667	7.55343
pseudomorphs_10_11_12	Autosomes	6	Other contrast combinations	47	3483	34.6774	10044	74.1064	0.737817
pseudomorphs_10_11_12	Sex_chromosome	1	Sex-associated	1	155	23.5921	657	155	23.5921
pseudomorphs_10_11_12	Sex_chromosome	2	Sex + morph	3	4	0.608828	657	1.33333	0.202943
pseudomorphs_10_11_12	Sex_chromosome	3	Cross-phenotype	3	26	3.95738	657	8.66667	1.31913
pseudomorphs_10_11_12	Sex_chromosome	4	Morph-specific	3	46	7.00152	657	15.3333	2.33384
pseudomorphs_10_11_12	Sex_chromosome	5	Pairwise-specific	6	273	41.5525	657	45.5	6.92542
pseudomorphs_10_11_12	Sex_chromosome	6	Other contrast combinations	47	153	23.2877	657	3.25532	0.495482
pseudomorphs_13_14_15	Whole_genome	1	Sex-associated	1	581	4.99914	11622	581	4.99914
pseudomorphs_13_14_15	Whole_genome	2	Sex + morph	3	198	1.70367	11622	66	0.567888
pseudomorphs_13_14_15	Whole_genome	3	Cross-phenotype	3	449	3.86336	11622	149.667	1.28779
pseudomorphs_13_14_15	Whole_genome	4	Morph-specific	3	1108	9.53364	11622	369.333	3.17788
pseudomorphs_13_14_15	Whole_genome	5	Pairwise-specific	6	5467	47.0401	11622	911.167	7.84002
pseudomorphs_13_14_15	Whole_genome	6	Other contrast combinations	47	3819	32.8601	11622	81.2553	0.699151
pseudomorphs_13_14_15	Autosomes	1	Sex-associated	1	429	3.92247	10937	429	3.92247
pseudomorphs_13_14_15	Autosomes	2	Sex + morph	3	193	1.76465	10937	64.3333	0.588217
pseudomorphs_13_14_15	Autosomes	3	Cross-phenotype	3	425	3.88589	10937	141.667	1.2953
pseudomorphs_13_14_15	Autosomes	4	Morph-specific	3	1070	9.7833	10937	356.667	3.2611
pseudomorphs_13_14_15	Autosomes	5	Pairwise-specific	6	5189	47.4445	10937	864.833	7.90741
pseudomorphs_13_14_15	Autosomes	6	Other contrast combinations	47	3631	33.1992	10937	77.2553	0.706367
pseudomorphs_13_14_15	Sex_chromosome	1	Sex-associated	1	152	22.1898	685	152	22.1898
pseudomorphs_13_14_15	Sex_chromosome	2	Sex + morph	3	5	0.729927	685	1.66667	0.243309
pseudomorphs_13_14_15	Sex_chromosome	3	Cross-phenotype	3	24	3.50365	685	8	1.16788
pseudomorphs_13_14_15	Sex_chromosome	4	Morph-specific	3	38	5.54745	685	12.6667	1.84915
pseudomorphs_13_14_15	Sex_chromosome	5	Pairwise-specific	6	278	40.5839	685	46.3333	6.76399
pseudomorphs_13_14_15	Sex_chromosome	6	Other contrast combinations	47	188	27.4453	685	4	0.583942
pseudomorphs_16_17_18	Whole_genome	1	Sex-associated	1	560	5.15369	10866	560	5.15369
pseudomorphs_16_17_18	Whole_genome	2	Sex + morph	3	197	1.81299	10866	65.6667	0.604332
pseudomorphs_16_17_18	Whole_genome	3	Cross-phenotype	3	470	4.32542	10866	156.667	1.44181
pseudomorphs_16_17_18	Whole_genome	4	Morph-specific	3	1001	9.21222	10866	333.667	3.07074
pseudomorphs_16_17_18	Whole_genome	5	Pairwise-specific	6	4936	45.4261	10866	822.667	7.57102
pseudomorphs_16_17_18	Whole_genome	6	Other contrast combinations	47	3702	34.0696	10866	78.766	0.724885
pseudomorphs_16_17_18	Autosomes	1	Sex-associated	1	407	3.99686	10183	407	3.99686
pseudomorphs_16_17_18	Autosomes	2	Sex + morph	3	192	1.8855	10183	64	0.628498
pseudomorphs_16_17_18	Autosomes	3	Cross-phenotype	3	443	4.35039	10183	147.667	1.45013
pseudomorphs_16_17_18	Autosomes	4	Morph-specific	3	962	9.44712	10183	320.667	3.14904
pseudomorphs_16_17_18	Autosomes	5	Pairwise-specific	6	4658	45.7429	10183	776.333	7.62382
pseudomorphs_16_17_18	Autosomes	6	Other contrast combinations	47	3521	34.5772	10183	74.9149	0.735686
pseudomorphs_16_17_18	Sex_chromosome	1	Sex-associated	1	153	22.4012	683	153	22.4012
pseudomorphs_16_17_18	Sex_chromosome	2	Sex + morph	3	5	0.732064	683	1.66667	0.244021
pseudomorphs_16_17_18	Sex_chromosome	3	Cross-phenotype	3	27	3.95315	683	9	1.31772
pseudomorphs_16_17_18	Sex_chromosome	4	Morph-specific	3	39	5.7101	683	13	1.90337
pseudomorphs_16_17_18	Sex_chromosome	5	Pairwise-specific	6	278	40.7028	683	46.3333	6.7838
pseudomorphs_16_17_18	Sex_chromosome	6	Other contrast combinations	47	181	26.5007	683	3.85106	0.563845
pseudomorphs_19_20_21	Whole_genome	1	Sex-associated	1	565	5.47057	10328	565	5.47057
pseudomorphs_19_20_21	Whole_genome	2	Sex + morph	3	209	2.02363	10328	69.6667	0.674542
pseudomorphs_19_20_21	Whole_genome	3	Cross-phenotype	3	450	4.35709	10328	150	1.45236
pseudomorphs_19_20_21	Whole_genome	4	Morph-specific	3	1035	10.0213	10328	345	3.34043
pseudomorphs_19_20_21	Whole_genome	5	Pairwise-specific	6	4720	45.701	10328	786.667	7.61683
pseudomorphs_19_20_21	Whole_genome	6	Other contrast combinations	47	3349	32.4264	10328	71.2553	0.689924
pseudomorphs_19_20_21	Autosomes	1	Sex-associated	1	414	4.2804	9672	414	4.2804
pseudomorphs_19_20_21	Autosomes	2	Sex + morph	3	200	2.06782	9672	66.6667	0.689275
pseudomorphs_19_20_21	Autosomes	3	Cross-phenotype	3	431	4.45616	9672	143.667	1.48539
pseudomorphs_19_20_21	Autosomes	4	Morph-specific	3	1004	10.3805	9672	334.667	3.46016
pseudomorphs_19_20_21	Autosomes	5	Pairwise-specific	6	4447	45.9781	9672	741.167	7.66301
pseudomorphs_19_20_21	Autosomes	6	Other contrast combinations	47	3176	32.8371	9672	67.5745	0.698661
pseudomorphs_19_20_21	Sex_chromosome	1	Sex-associated	1	151	23.0183	656	151	23.0183
pseudomorphs_19_20_21	Sex_chromosome	2	Sex + morph	3	9	1.37195	656	3	0.457317
pseudomorphs_19_20_21	Sex_chromosome	3	Cross-phenotype	3	19	2.89634	656	6.33333	0.965447
pseudomorphs_19_20_21	Sex_chromosome	4	Morph-specific	3	31	4.72561	656	10.3333	1.5752
pseudomorphs_19_20_21	Sex_chromosome	5	Pairwise-specific	6	273	41.6159	656	45.5	6.93598
pseudomorphs_19_20_21	Sex_chromosome	6	Other contrast combinations	47	173	26.372	656	3.68085	0.561105
pseudomorphs_22_23_24	Whole_genome	1	Sex-associated	1	561	5.26958	10646	561	5.26958
pseudomorphs_22_23_24	Whole_genome	2	Sex + morph	3	203	1.90682	10646	67.6667	0.635606
pseudomorphs_22_23_24	Whole_genome	3	Cross-phenotype	3	468	4.39602	10646	156	1.46534
pseudomorphs_22_23_24	Whole_genome	4	Morph-specific	3	1040	9.76893	10646	346.667	3.25631
pseudomorphs_22_23_24	Whole_genome	5	Pairwise-specific	6	4687	44.0259	10646	781.167	7.33765
pseudomorphs_22_23_24	Whole_genome	6	Other contrast combinations	47	3687	34.6327	10646	78.4468	0.736867
pseudomorphs_22_23_24	Autosomes	1	Sex-associated	1	414	4.15579	9962	414	4.15579
pseudomorphs_22_23_24	Autosomes	2	Sex + morph	3	196	1.96748	9962	65.3333	0.655825
pseudomorphs_22_23_24	Autosomes	3	Cross-phenotype	3	444	4.45694	9962	148	1.48565
pseudomorphs_22_23_24	Autosomes	4	Morph-specific	3	1009	10.1285	9962	336.333	3.37616
pseudomorphs_22_23_24	Autosomes	5	Pairwise-specific	6	4393	44.0976	9962	732.167	7.3496
pseudomorphs_22_23_24	Autosomes	6	Other contrast combinations	47	3506	35.1937	9962	74.5957	0.748803
pseudomorphs_22_23_24	Sex_chromosome	1	Sex-associated	1	147	21.4912	684	147	21.4912
pseudomorphs_22_23_24	Sex_chromosome	2	Sex + morph	3	7	1.02339	684	2.33333	0.341131
pseudomorphs_22_23_24	Sex_chromosome	3	Cross-phenotype	3	24	3.50877	684	8	1.16959
pseudomorphs_22_23_24	Sex_chromosome	4	Morph-specific	3	31	4.53216	684	10.3333	1.51072
pseudomorphs_22_23_24	Sex_chromosome	5	Pairwise-specific	6	294	42.9825	684	49	7.16374
pseudomorphs_22_23_24	Sex_chromosome	6	Other contrast combinations	47	181	26.462	684	3.85106	0.563021
pseudomorphs_25_26_27	Whole_genome	1	Sex-associated	1	515	4.82436	10675	515	4.82436
pseudomorphs_25_26_27	Whole_genome	2	Sex + morph	3	211	1.97658	10675	70.3333	0.65886
pseudomorphs_25_26_27	Whole_genome	3	Cross-phenotype	3	486	4.55269	10675	162	1.51756
pseudomorphs_25_26_27	Whole_genome	4	Morph-specific	3	1141	10.6885	10675	380.333	3.56284
pseudomorphs_25_26_27	Whole_genome	5	Pairwise-specific	6	4649	43.5504	10675	774.833	7.25839
pseudomorphs_25_26_27	Whole_genome	6	Other contrast combinations	47	3673	34.4075	10675	78.1489	0.732074
pseudomorphs_25_26_27	Autosomes	1	Sex-associated	1	364	3.63745	10007	364	3.63745
pseudomorphs_25_26_27	Autosomes	2	Sex + morph	3	200	1.9986	10007	66.6667	0.6662
pseudomorphs_25_26_27	Autosomes	3	Cross-phenotype	3	459	4.58679	10007	153	1.52893
pseudomorphs_25_26_27	Autosomes	4	Morph-specific	3	1112	11.1122	10007	370.667	3.70407
pseudomorphs_25_26_27	Autosomes	5	Pairwise-specific	6	4376	43.7294	10007	729.333	7.28823
pseudomorphs_25_26_27	Autosomes	6	Other contrast combinations	47	3496	34.9355	10007	74.383	0.743309
pseudomorphs_25_26_27	Sex_chromosome	1	Sex-associated	1	151	22.6048	668	151	22.6048
pseudomorphs_25_26_27	Sex_chromosome	2	Sex + morph	3	11	1.64671	668	3.66667	0.548902
pseudomorphs_25_26_27	Sex_chromosome	3	Cross-phenotype	3	27	4.04192	668	9	1.34731
pseudomorphs_25_26_27	Sex_chromosome	4	Morph-specific	3	29	4.34132	668	9.66667	1.44711
pseudomorphs_25_26_27	Sex_chromosome	5	Pairwise-specific	6	273	40.8683	668	45.5	6.81138
pseudomorphs_25_26_27	Sex_chromosome	6	Other contrast combinations	47	177	26.497	668	3.76596	0.563766

### Sheet: SuppTable4-DMG-vs-DGE
feature	geneBody	geneBody	geneBody	geneBody	geneBody	geneBody
contrast	i_vs_y_01	p_vs_i_01	y_vs_p_01	f_vs_i	f_vs_p	f_vs_y
n_autosome	14143	14143	14145	14142	14145	14145
n_ch12	595	595	595	595	595	595
autosome_slope	2.86009	3.95607	3.07195	3.94968	4.30237	4.40045
autosome_slope_CI_low	2.4653	3.44268	2.67542	3.33775	3.71509	3.8683
autosome_slope_CI_high	3.25488	4.46947	3.46848	4.5616	4.88965	4.9326
autosome_slope_p	1.82e-45	3.67e-51	1.09e-51	1.7e-36	1.91e-46	1.41e-58
ch12_slope	4.66419	7.72278	1.81611	3.26558	4.60569	6.24277
ch12_slope_CI_low	3.03951	5.59753	-0.259268	1.57777	2.66756	4.49652
ch12_slope_CI_high	6.28888	9.84803	3.89149	4.95338	6.54382	7.98903
ch12_slope_p	1.87e-08	1.11e-12	0.0863195	0.00015	3.22e-06	2.53e-12
slope_difference_Ch12_minus_Auto	1.80411	3.76671	-1.25585	-0.684101	0.303319	1.84232
interaction_p_value	0.0344428	0.000735	0.244026	0.455133	0.769083	0.0479302
model_r_squared	0.015657	0.0185778	0.0156369	0.0117475	0.0152892	0.0207977
interaction_p_adj_BH	0.0958603	0.0044097	0.366038	0.54616	0.769083	0.0958603
autosome_slope_p_adj_BH	2.19e-45	7.34e-51	3.27e-51	1.7e-36	2.86e-46	8.43e-58
ch12_slope_p_adj_BH	3.73e-08	6.64e-12	0.0863195	0.00018	4.83e-06	7.6e-12
matched_n_resamples	5000	5000	5000	5000	5000	5000
matched_n_slope_median	2.59719	3.87629	2.82222	3.59437	4.13766	4.10498
matched_n_slope_CI_2.5	0.12094	0.70075	0.406407	0.0402476	0.760005	0.47071
matched_n_slope_CI_97.5	8.03917	8.59248	6.91737	9.4158	9.03486	9.40305
matched_n_proportion_slope_positive	0.9822	0.994	0.992	0.9764	0.9928	0.991
matched_n_proportion_slope_gt_Ch12	0.1662	0.049	0.7608	0.5606	0.4076	0.2058
matched_n_proportion_raw_p_lt_0.05	0.6496	0.7596	0.7222	0.5892	0.7368	0.7366
matched_n_x_resamples	5000	5000	5000	5000	5000	5000
matched_n_x_status	Matched	Matched	Matched	Matched	Matched	Matched
matched_n_x_bins	10	10	10	10	10	10
matched_n_x_slope_median	2.65923	3.90585	3.16516	3.56093	3.96368	3.79359
matched_n_x_slope_CI_2.5	0.141211	0.87443	0.625474	0.506869	1.20581	1.03414
matched_n_x_slope_CI_97.5	8.25396	7.91234	6.51511	8.04879	7.30133	7.47792
matched_n_x_proportion_slope_positive	0.9802	0.9968	0.9944	0.992	0.9986	0.9964
matched_n_x_proportion_slope_gt_Ch12	0.1612	0.0308	0.844	0.564	0.35	0.0916
matched_n_x_proportion_raw_p_lt_0.05	0.6668	0.8246	0.7468	0.7346	0.8376	0.7956
matched_n_x_median_distribution_difference	0.00103473	0.000921	0.000637	0.00227791	0.00140438	0.00237921
KS_D	0.0404735	0.0445014	0.0560301	0.180667	0.124432	0.094025
KS_p_value	0.306941	0.208152	0.0554691	1.11e-16	4.19e-08	8.25e-05
Wilcoxon_p_value	0.48263	0.69006	0.0235981	2.15e-18	1.24e-08	0.000498
KS_p_adj_BH	0.306941	0.249782	0.0832037	6.66e-16	1.26e-07	0.000165
Wilcoxon_p_adj_BH	0.579156	0.69006	0.0353971	1.29e-17	3.72e-08	0.000997
n_Autosome	14143	14143	14145	14142	14145	14145
n_Chromosome_12	595	595	595	595	595	595
mean_abs_delta_meth_Autosome	0.0179714	0.0176771	0.013425	0.0154839	0.014304	0.014399
mean_abs_delta_meth_Chromosome_12	0.0184904	0.0188811	0.0146017	0.0241571	0.0198184	0.0194082
sd_abs_delta_meth_Autosome	0.0206311	0.0194762	0.0200504	0.019917	0.019692	0.020396
sd_abs_delta_meth_Chromosome_12	0.0244615	0.0229566	0.0186936	0.035233	0.0291169	0.0303294
median_abs_delta_meth_Autosome	0.0137892	0.013522	0.008085	0.0105326	0.009097	0.0091905
median_abs_delta_meth_Chromosome_12	0.013251	0.013629	0.00891	0.015596	0.011879	0.0112398
min_abs_delta_meth_Autosome	0	0	0	0	0	1.79e-06
min_abs_delta_meth_Chromosome_12	0	0	0	3.2e-05	5e-06	5e-07
max_abs_delta_meth_Autosome	0.658207	0.44051	0.469733	0.387515	0.473676	0.461972
max_abs_delta_meth_Chromosome_12	0.386899	0.304669	0.181008	0.414054	0.333703	0.289714
